# Proposed model of the Dictyostelium cAMP receptors bound to cAMP

**DOI:** 10.1101/694810

**Authors:** Jack Calum Greenhalgh, Aneesh Chandran, Matthew Thomas Harper, Graham Ladds, Taufiq Rahman

## Abstract

3’,5’-cyclic adenosine monophosphate (cAMP) is well known as a ubiquitous intracellular messenger regulating a diverse array of cellular processes. However, for a group of social amoebae or Dictyostelia undergoing starvation, intracellular cAMP is secreted in a pulsatile manner to their exterior. This then uniquely acts as a first messenger, triggering aggregation of the starving amoebae followed by their developmental progression towards multicellular fruiting bodies formation. Such developmental signalling for extracellularly-acting cAMP is well studied in the popular dictyostelid, *Dictyostelium discoideum*, and is mediated by a distinct family (‘class E’) of G protein-coupled receptors (GPCRs) collectively designated as the cAMP receptors (cARs). Whilst the biochemical aspects of these receptors are well characterised, little is known about their overall 3D architecture and structural basis for cAMP recognition and subtype-dependent changes in binding affinity. Using a ligand docking-guided homology modelling approach, we hereby present for the first time, plausible models of active forms of the cARs from *D. discoideum*. Our models highlight some structural features that may underlie the differential affinities of cAR isoforms for cAMP binding and also suggest few residues that may play important roles for the activation mechanism of this GPCR family.
