## supplementary_blast_search for "Proposed model of the Dictyostelium cAMP receptors bound to cAMP"

### Sheet: BJV8EG0E014-Alignment-HitTable
								DELTA-BLAST (accessed on 19.04.2019)
									colour code	GPCR family
cAR1 (uniprot id: P13773)	pdb id_chain ID	% identity	E value	Total Score						A
Query_199898	5UZ7_R	14.672	4.75e-48	167	30.12					B
Query_199898	6NIY_R	14.672	1.09e-47	165	30.12					F (Frizzled)
Query_199898	4L6R_A	13.061	5.28e-45	157	26.12
Query_199898	6E3Y_R	14.286	1.5e-38	141	27.8
Query_199898	6B3J_R	10.409	3.26e-38	140	25.28
Query_199898	5VAI_R	11.524	9.28e-38	139	25.28
Query_199898	5NX2_A	10.409	2.4e-36	134	24.91
Query_199898	6FJ3_A	10.396	3.45e-27	110	23.76
Query_199898	5XEZ_A	13.953	1.61e-08	55.8	27.91
Query_199898	5YQZ_R	12.987	4.73e-26	107	25.97
Query_199898	4K5Y_A	13.072	4.86e-25	103	31.37
Query_199898	4Z9G_A	12.821	5.79e-25	103	30.77
Query_199898	5EE7_A	12.195	9.2e-25	103	24.39
Query_199898	5VEX_A	9.938	1.97e-18	85.1	26.09
Query_199898	6D32_A	13.679	2.67e-16	79.3	26.42
Query_199898	6D35_A	13.679	2.96e-16	79	26.42
Query_199898	5L7D_A	15.534	6.49e-16	78.2	27.67
Query_199898	4JKV_A	15.139	2.05e-15	76.3	29.48
Query_199898	5V57_A	16.019	5.23e-14	72.4	28.16
Query_199898	5V56_A	16.019	5.34e-14	72.4	28.16
Query_199898	4O9R_A	15.534	2.64e-13	70.1	27.67
Query_199898	6IBL_A	12.996	2.02e-12	67.4	25.63
Query_199898	5WB1_A	14.978	5.93e-10	60.1	27.75
Query_199898	6H7J_A	12.635	6.44e-10	59.3	25.27
Query_199898	2Y00_A	12.088	1.48e-09	58.5	25.27
Query_199898	5WB2_A	14.978	1.84e-09	58.5	27.75
Query_199898	4BVN_A	11.877	2e-09	58.2	23.37
Query_199898	5A8E_A	11.877	2.15e-09	57.8	23.37
Query_199898	2VT4_A	12.177	2.79e-09	57.8	25.46
Query_199898	5JQH_A	12.324	4.9e-09	57.4	29.58
Query_199898	6CSY_A	12.324	6.17e-09	57	29.23
Query_199898	4LDE_A	12.324	7.32e-09	56.6	29.23
Query_199898	4QKX_A	12.324	8.4e-09	56.6	29.23
Query_199898	6GDG_A	12.937	8.65e-09	56.6	23.78
Query_199898	3SN6_R	11.726	2.91e-08	55.1	27.36		GPCRmodsim
Query_199898	4XT1_A	14.978	4.02e-08	54.3	27.75
Query_199898	6BD4_A	10.577	8.04e-07	50.4	27.88
Query_199898	4ZUD_A	13.308	8.53e-07	50.4	29.28
Query_199898	3VG9_A	12.937	9.79e-07	50.1	23.78
Query_199898	4YAY_A	13.308	1.07e-06	50.1	29.28
Query_199898	5G53_A	12.937	3.23e-06	48.5	23.78
Query_199898	2YDO_A	12.587	3.88e-06	48.1	23.43		GPCRmodsim
Query_199898	2R4R_A	10.345	5.82e-06	47.8	26.55
Query_199898	3KJ6_A	10.345	6.86e-06	47.4	26.55
Query_199898	4GBR_A	11.61	7.24e-06	47.4	28.84
Query_199898	3OE0_A	14.872	9.46e-06	47.4	29.74
Query_199898	5ZBQ_A	13.652	9.65e-06	47.4	29.01
Query_199898	4RWS_A	14.872	1.15e-05	47	29.74
Query_199898	3OE6_A	14.953	2e-05	46.2	29.44
Query_199898	4ZWJ_A	15.172	2.04e-05	46.6	27.93
Query_199898	5W0P_C	15.172	2.04e-05	46.6	27.93
Query_199898	3PWH_A	11.888	2.06e-05	45.8	22.73
Query_199898	5W0P_A	15.172	2.07e-05	46.6	27.93
Query_199898	3ODU_A	14.953	2.44e-05	46.2	29.44
Query_199898	2R4S_A	10.345	3.48e-05	45.4	26.55
Query_199898	5WQC_A	12.593	5.08e-05	45.1	28.89
Query_199898	4S0V_A	12.593	5.51e-05	45.1	28.89
Query_199898	6B73_A	13.761	0.00016	43.5	26.61
Query_199898	3UON_A	12.727	0.000172	43.5	28.18
Query_199898	5ZK8_A	13.182	0.000178	43.1	28.18
Query_199898	6DO1_A	13.661	0.000182	43.1	28.42
Query_199898	4MQS_A	13.091	0.000271	42.7	27.27
Query_199898	3D4S_A	9.677	0.000514	42	26.88
Query_199898	3P0G_A	9.677	0.000572	42	26.88
Query_199898	6AQF_A	13.208	0.000635	41.6	23.11
Query_199898	2RH1_A	9.677	0.000659	41.6	26.88
